# Combinatorial optimization of mRNA structure, stability, and translation for RNA-based therapeutics

**DOI:** 10.1101/2021.03.29.437587

**Authors:** Kathrin Leppek, Gun Woo Byeon, Wipapat Kladwang, Hannah K. Wayment-Steele, Craig H. Kerr, Adele F. Xu, Do Soon Kim, Ved V. Topkar, Christian Choe, Daphna Rothschild, Gerald C. Tiu, Roger Wellington-Oguri, Kotaro Fujii, Eesha Sharma, Andrew M. Watkins, John J. Nicol, Jonathan Romano, Bojan Tunguz, Eterna Participants, Maria Barna, Rhiju Das

## Abstract

Therapeutic mRNAs and vaccines are being developed for a broad range of human diseases, including COVID-19. However, their optimization is hindered by mRNA instability and inefficient protein expression. Here, we describe design principles that overcome these barriers. We develop a new RNA sequencing-based platform called PERSIST-seq to systematically delineate in-cell mRNA stability, ribosome load, as well as in-solution stability of a library of diverse mRNAs. We find that, surprisingly, in-cell stability is a greater driver of protein output than high ribosome load. We further introduce a method called In-line-seq, applied to thousands of diverse RNAs, that reveals sequence and structure-based rules for mitigating hydrolytic degradation. Our findings show that “superfolder” mRNAs can be designed to improve both stability and expression that are further enhanced through pseudouridine nucleoside modification. Together, our study demonstrates simultaneous improvement of mRNA stability and protein expression and provides a computational-experimental platform for the enhancement of mRNA medicines.
