## Supplementary material for "Combinatorial optimization of mRNA structure, stability, and translation for RNA-based therapeutics": Table S2

### Sheet: Attributes
SequenceID	Human-readable name	Description 5 UTR	Description CDS	Description 3 UTR	DNA sequence	Sequence T7	RNA sequence	RNA length	Sequence 5 UTR	Sequence CDS	Sequence Constant1	Sequence Barcode	Sequence Constant2	Sequence 3 UTR	Sequence Constant3
720095B1	CoV-2-TTG-dSL1_Nluc_hHBB	5UTR-CoV-2-TTG-dSL1	CDS-Nluc	3UTR-hHBB	GGGCAACCTAATACGACTCACTATAGGGattaaaaaccaactttcgatctcttgtagatctgttctctaaacgaactttaaaatctgtgtggctgtcactcggctgcTTGcttagtgcactcacgcagtataattaataactaattactgtcgttgacaggacacgagtaactcgtctatcttctgcaggctgcttacggtttcgtccgtgttgcagccgatcatcagcacatctaggtttcgtccgggtgtgaccgaaaggtaagATGGCCGTTTACCCATACGATGTTCCTGACTATGCGGGCTATCCCTATGACGTCCCGGACTATGCAGGCTCCTATCCATATGACGTTCCAGATTACGCTGGATCTGGCGTCTTCACACTCGAAGATTTCGTTG…	GGGCAACCTAATACGACTCACTATAGGG	GGGAUUAAAAACCAACUUUCGAUCUCUUGUAGAUCUGUUCUCUAAACGAACUUUAAAAUCUGUGUGGCUGUCACUCGGCUGCUUGCUUAGUGCACUCACGCAGUAUAAUUAAUAACUAAUUACUGUCGUUGACAGGACACGAGUAACUCGUCUAUCUUCUGCAGGCUGCUUACGGUUUCGUCCGUGUUGCAGCCGAUCAUCAGCACAUCUAGGUUUCGUCCGGGUGUGACCGAAAGGUAAGAUGGCCGUUUACCCAUACGAUGUUCCUGACUAUGCGGGCUAUCCCUAUGACGUCCCGGACUAUGCAGGCUCCUAUCCAUAUGACGUUCCAGAUUACGCUGGAUCUGGCGUCUUCACACUCGAAGAUUUCGUUGGGGACUGGCGACAGACAGCCGGCUA…	1071	attaaaaaccaactttcgatctcttgtagatctgttctctaaacgaactttaaaatctgtgtggctgtcactcggctgcTTGcttagtgcactcacgcagtataattaataactaattactgtcgttgacaggacacgagtaactcgtctatcttctgcaggctgcttacggtttcgtccgtgttgcagccgatcatcagcacatctaggtttcgtccgggtgtgaccgaaaggtaag	ATGGCCGTTTACCCATACGATGTTCCTGACTATGCGGGCTATCCCTATGACGTCCCGGACTATGCAGGCTCCTATCCATATGACGTTCCAGATTACGCTGGATCTGGCGTCTTCACACTCGAAGATTTCGTTGGGGACTGGCGACAGACAGCCGGCTACAACCTGGACCAAGTCCTTGAACAGGGAGGTGTGTCCAGTTTGTTTCAGAATCTCGGGGTGTCCGTAACTCCGATCCAAAGGATTGTCCTGAGCGGTGAAAATGGGCTGAAGATCGACATCCATGTCATCATCCCGTATGAAGGTCTGAGCGGCGACCAAATGGGCCAGATCGAAAAAATTTTTAAGGTGGTGTACCCTGTGGATGATCATCACTTTAAGGTGATCCTGCACTATGGCACA…	ttctagagcggccgcttcgagc	GGTACGAAT	cgctgatctcacgccgtggtga	GCTCGCTTTCTTGCTGTCCAATTTCTATTAAAGGTTCCTTTGTTCCCTAAGTCCAACTACTAAACTGGGGGATATTATGAAGGGCCTTGAGCATCTGGATTCTGCCTAATAAAAAACATTTATTTTCATTGCAA	agttccgcgtacgtacggcgtc
720096B1	CoV-2-TTG-dSL2_Nluc_hHBB	5UTR-CoV-2-TTG-dSL2	CDS-Nluc	3UTR-hHBB	GGGCAACCTAATACGACTCACTATAGGGattaaaggtttataccttcccaggtaacaaaccaaccaactttctgttctctaaacgaactttaaaatctgtgtggctgtcactcggctgcTTGcttagtgcactcacgcagtataattaataactaattactgtcgttgacaggacacgagtaactcgtctatcttctgcaggctgcttacggtttcgtccgtgttgcagccgatcatcagcacatctaggtttcgtccgggtgtgaccgaaaggtaagATGGCCGTTTACCCATACGATGTTCCTGACTATGCGGGCTATCCCTATGACGTCCCGGACTATGCAGGCTCCTATCCATATGACGTTCCAGATTACGCTGGATCTGGCGTCTTCACACTCG…	GGGCAACCTAATACGACTCACTATAGGG	GGGAUUAAAGGUUUAUACCUUCCCAGGUAACAAACCAACCAACUUUCUGUUCUCUAAACGAACUUUAAAAUCUGUGUGGCUGUCACUCGGCUGCUUGCUUAGUGCACUCACGCAGUAUAAUUAAUAACUAAUUACUGUCGUUGACAGGACACGAGUAACUCGUCUAUCUUCUGCAGGCUGCUUACGGUUUCGUCCGUGUUGCAGCCGAUCAUCAGCACAUCUAGGUUUCGUCCGGGUGUGACCGAAAGGUAAGAUGGCCGUUUACCCAUACGAUGUUCCUGACUAUGCGGGCUAUCCCUAUGACGUCCCGGACUAUGCAGGCUCCUAUCCAUAUGACGUUCCAGAUUACGCUGGAUCUGGCGUCUUCACACUCGAAGAUUUCGUUGGGGACUGGCGACA…	1083	attaaaggtttataccttcccaggtaacaaaccaaccaactttctgttctctaaacgaactttaaaatctgtgtggctgtcactcggctgcTTGcttagtgcactcacgcagtataattaataactaattactgtcgttgacaggacacgagtaactcgtctatcttctgcaggctgcttacggtttcgtccgtgttgcagccgatcatcagcacatctaggtttcgtccgggtgtgaccgaaaggtaag	ATGGCCGTTTACCCATACGATGTTCCTGACTATGCGGGCTATCCCTATGACGTCCCGGACTATGCAGGCTCCTATCCATATGACGTTCCAGATTACGCTGGATCTGGCGTCTTCACACTCGAAGATTTCGTTGGGGACTGGCGACAGACAGCCGGCTACAACCTGGACCAAGTCCTTGAACAGGGAGGTGTGTCCAGTTTGTTTCAGAATCTCGGGGTGTCCGTAACTCCGATCCAAAGGATTGTCCTGAGCGGTGAAAATGGGCTGAAGATCGACATCCATGTCATCATCCCGTATGAAGGTCTGAGCGGCGACCAAATGGGCCAGATCGAAAAAATTTTTAAGGTGGTGTACCCTGTGGATGATCATCACTTTAAGGTGATCCTGCACTATGGCACA…	ttctagagcggccgcttcgagc	CCTACGAAT	cgctgatctcacgccgtggtga	GCTCGCTTTCTTGCTGTCCAATTTCTATTAAAGGTTCCTTTGTTCCCTAAGTCCAACTACTAAACTGGGGGATATTATGAAGGGCCTTGAGCATCTGGATTCTGCCTAATAAAAAACATTTATTTTCATTGCAA	agttccgcgtacgtacggcgtc
720097B1	CoV-2-TTG-dSL3_Nluc_hHBB	5UTR-CoV-2-TTG-dSL3	CDS-Nluc	3UTR-hHBB	GGGCAACCTAATACGACTCACTATAGGGattaaaggtttataccttcccaggtaacaaaccaaccaactttcgatctcttgtagatcttttaaaatctgtgtggctgtcactcggctgcTTGcttagtgcactcacgcagtataattaataactaattactgtcgttgacaggacacgagtaactcgtctatcttctgcaggctgcttacggtttcgtccgtgttgcagccgatcatcagcacatctaggtttcgtccgggtgtgaccgaaaggtaagATGGCCGTTTACCCATACGATGTTCCTGACTATGCGGGCTATCCCTATGACGTCCCGGACTATGCAGGCTCCTATCCATATGACGTTCCAGATTACGCTGGATCTGGCGTCTTCACACTCG…	GGGCAACCTAATACGACTCACTATAGGG	GGGAUUAAAGGUUUAUACCUUCCCAGGUAACAAACCAACCAACUUUCGAUCUCUUGUAGAUCUUUUAAAAUCUGUGUGGCUGUCACUCGGCUGCUUGCUUAGUGCACUCACGCAGUAUAAUUAAUAACUAAUUACUGUCGUUGACAGGACACGAGUAACUCGUCUAUCUUCUGCAGGCUGCUUACGGUUUCGUCCGUGUUGCAGCCGAUCAUCAGCACAUCUAGGUUUCGUCCGGGUGUGACCGAAAGGUAAGAUGGCCGUUUACCCAUACGAUGUUCCUGACUAUGCGGGCUAUCCCUAUGACGUCCCGGACUAUGCAGGCUCCUAUCCAUAUGACGUUCCAGAUUACGCUGGAUCUGGCGUCUUCACACUCGAAGAUUUCGUUGGGGACUGGCGACA…	1083	attaaaggtttataccttcccaggtaacaaaccaaccaactttcgatctcttgtagatcttttaaaatctgtgtggctgtcactcggctgcTTGcttagtgcactcacgcagtataattaataactaattactgtcgttgacaggacacgagtaactcgtctatcttctgcaggctgcttacggtttcgtccgtgttgcagccgatcatcagcacatctaggtttcgtccgggtgtgaccgaaaggtaag	ATGGCCGTTTACCCATACGATGTTCCTGACTATGCGGGCTATCCCTATGACGTCCCGGACTATGCAGGCTCCTATCCATATGACGTTCCAGATTACGCTGGATCTGGCGTCTTCACACTCGAAGATTTCGTTGGGGACTGGCGACAGACAGCCGGCTACAACCTGGACCAAGTCCTTGAACAGGGAGGTGTGTCCAGTTTGTTTCAGAATCTCGGGGTGTCCGTAACTCCGATCCAAAGGATTGTCCTGAGCGGTGAAAATGGGCTGAAGATCGACATCCATGTCATCATCCCGTATGAAGGTCTGAGCGGCGACCAAATGGGCCAGATCGAAAAAATTTTTAAGGTGGTGTACCCTGTGGATGATCATCACTTTAAGGTGATCCTGCACTATGGCACA…	ttctagagcggccgcttcgagc	GAAGCGAAT	cgctgatctcacgccgtggtga	GCTCGCTTTCTTGCTGTCCAATTTCTATTAAAGGTTCCTTTGTTCCCTAAGTCCAACTACTAAACTGGGGGATATTATGAAGGGCCTTGAGCATCTGGATTCTGCCTAATAAAAAACATTTATTTTCATTGCAA	agttccgcgtacgtacggcgtc
720098B1	CoV-2-TTG-dSL4-1_Nluc_hHBB	5UTR-CoV-2-TTG-dSL4-1	CDS-Nluc	3UTR-hHBB	GGGCAACCTAATACGACTCACTATAGGGattaaaggtttataccttcccaggtaacaaaccaaccaactttcgatctcttgtagatctgttctctaaacgaactttaaaattataattaataactaattactgtcgttgacaggacacgagtaactcgtctatcttctgcaggctgcttacggtttcgtccgtgttgcagccgatcatcagcacatctaggtttcgtccgggtgtgaccgaaaggtaagATGGCCGTTTACCCATACGATGTTCCTGACTATGCGGGCTATCCCTATGACGTCCCGGACTATGCAGGCTCCTATCCATATGACGTTCCAGATTACGCTGGATCTGGCGTCTTCACACTCGAAGATTTCGTTGGGGACTGGCGACAGACA…	GGGCAACCTAATACGACTCACTATAGGG	GGGAUUAAAGGUUUAUACCUUCCCAGGUAACAAACCAACCAACUUUCGAUCUCUUGUAGAUCUGUUCUCUAAACGAACUUUAAAAUUAUAAUUAAUAACUAAUUACUGUCGUUGACAGGACACGAGUAACUCGUCUAUCUUCUGCAGGCUGCUUACGGUUUCGUCCGUGUUGCAGCCGAUCAUCAGCACAUCUAGGUUUCGUCCGGGUGUGACCGAAAGGUAAGAUGGCCGUUUACCCAUACGAUGUUCCUGACUAUGCGGGCUAUCCCUAUGACGUCCCGGACUAUGCAGGCUCCUAUCCAUAUGACGUUCCAGAUUACGCUGGAUCUGGCGUCUUCACACUCGAAGAUUUCGUUGGGGACUGGCGACAGACAGCCGGCUACAACCUGGACCAAGUCC…	1054	attaaaggtttataccttcccaggtaacaaaccaaccaactttcgatctcttgtagatctgttctctaaacgaactttaaaattataattaataactaattactgtcgttgacaggacacgagtaactcgtctatcttctgcaggctgcttacggtttcgtccgtgttgcagccgatcatcagcacatctaggtttcgtccgggtgtgaccgaaaggtaag	ATGGCCGTTTACCCATACGATGTTCCTGACTATGCGGGCTATCCCTATGACGTCCCGGACTATGCAGGCTCCTATCCATATGACGTTCCAGATTACGCTGGATCTGGCGTCTTCACACTCGAAGATTTCGTTGGGGACTGGCGACAGACAGCCGGCTACAACCTGGACCAAGTCCTTGAACAGGGAGGTGTGTCCAGTTTGTTTCAGAATCTCGGGGTGTCCGTAACTCCGATCCAAAGGATTGTCCTGAGCGGTGAAAATGGGCTGAAGATCGACATCCATGTCATCATCCCGTATGAAGGTCTGAGCGGCGACCAAATGGGCCAGATCGAAAAAATTTTTAAGGTGGTGTACCCTGTGGATGATCATCACTTTAAGGTGATCCTGCACTATGGCACA…	ttctagagcggccgcttcgagc	AGAGCGAAT	cgctgatctcacgccgtggtga	GCTCGCTTTCTTGCTGTCCAATTTCTATTAAAGGTTCCTTTGTTCCCTAAGTCCAACTACTAAACTGGGGGATATTATGAAGGGCCTTGAGCATCTGGATTCTGCCTAATAAAAAACATTTATTTTCATTGCAA	agttccgcgtacgtacggcgtc
720099B1	CoV-2-TTG-dSL4-2_Nluc_hHBB	5UTR-CoV-2-TTG-dSL4-2	CDS-Nluc	3UTR-hHBB	GGGCAACCTAATACGACTCACTATAGGGattaaaggtttataccttcccaggtaacaaaccaaccaactttcgatctcttgtagatctgttctctaaacgaactttaaaatctgtgtggctgtcactcggctgcTTGcttagtgcactcacgcagctgtcgttgacaggacacgagtaactcgtctatcttctgcaggctgcttacggtttcgtccgtgttgcagccgatcatcagcacatctaggtttcgtccgggtgtgaccgaaaggtaagATGGCCGTTTACCCATACGATGTTCCTGACTATGCGGGCTATCCCTATGACGTCCCGGACTATGCAGGCTCCTATCCATATGACGTTCCAGATTACGCTGGATCTGGCGTCTTCACACTCGAAGA…	GGGCAACCTAATACGACTCACTATAGGG	GGGAUUAAAGGUUUAUACCUUCCCAGGUAACAAACCAACCAACUUUCGAUCUCUUGUAGAUCUGUUCUCUAAACGAACUUUAAAAUCUGUGUGGCUGUCACUCGGCUGCUUGCUUAGUGCACUCACGCAGCUGUCGUUGACAGGACACGAGUAACUCGUCUAUCUUCUGCAGGCUGCUUACGGUUUCGUCCGUGUUGCAGCCGAUCAUCAGCACAUCUAGGUUUCGUCCGGGUGUGACCGAAAGGUAAGAUGGCCGUUUACCCAUACGAUGUUCCUGACUAUGCGGGCUAUCCCUAUGACGUCCCGGACUAUGCAGGCUCCUAUCCAUAUGACGUUCCAGAUUACGCUGGAUCUGGCGUCUUCACACUCGAAGAUUUCGUUGGGGACUGGCGACAGACA…	1079	attaaaggtttataccttcccaggtaacaaaccaaccaactttcgatctcttgtagatctgttctctaaacgaactttaaaatctgtgtggctgtcactcggctgcTTGcttagtgcactcacgcagctgtcgttgacaggacacgagtaactcgtctatcttctgcaggctgcttacggtttcgtccgtgttgcagccgatcatcagcacatctaggtttcgtccgggtgtgaccgaaaggtaag	ATGGCCGTTTACCCATACGATGTTCCTGACTATGCGGGCTATCCCTATGACGTCCCGGACTATGCAGGCTCCTATCCATATGACGTTCCAGATTACGCTGGATCTGGCGTCTTCACACTCGAAGATTTCGTTGGGGACTGGCGACAGACAGCCGGCTACAACCTGGACCAAGTCCTTGAACAGGGAGGTGTGTCCAGTTTGTTTCAGAATCTCGGGGTGTCCGTAACTCCGATCCAAAGGATTGTCCTGAGCGGTGAAAATGGGCTGAAGATCGACATCCATGTCATCATCCCGTATGAAGGTCTGAGCGGCGACCAAATGGGCCAGATCGAAAAAATTTTTAAGGTGGTGTACCCTGTGGATGATCATCACTTTAAGGTGATCCTGCACTATGGCACA…	ttctagagcggccgcttcgagc	TCAGCGAAT	cgctgatctcacgccgtggtga	GCTCGCTTTCTTGCTGTCCAATTTCTATTAAAGGTTCCTTTGTTCCCTAAGTCCAACTACTAAACTGGGGGATATTATGAAGGGCCTTGAGCATCTGGATTCTGCCTAATAAAAAACATTTATTTTCATTGCAA	agttccgcgtacgtacggcgtc
720100B1	CoV-2-TTG-dSL4-full_Nluc_hHBB	5UTR-CoV-2-TTG-dSL4-full	CDS-Nluc	3UTR-hHBB	GGGCAACCTAATACGACTCACTATAGGGattaaaggtttataccttcccaggtaacaaaccaaccaactttcgatctcttgtagatctgttctctaaacgaactttaaaatctgtcgttgacaggacacgagtaactcgtctatcttctgcaggctgcttacggtttcgtccgtgttgcagccgatcatcagcacatctaggtttcgtccgggtgtgaccgaaaggtaagATGGCCGTTTACCCATACGATGTTCCTGACTATGCGGGCTATCCCTATGACGTCCCGGACTATGCAGGCTCCTATCCATATGACGTTCCAGATTACGCTGGATCTGGCGTCTTCACACTCGAAGATTTCGTTGGGGACTGGCGACAGACAGCCGGCTACAACCTGGACC…	GGGCAACCTAATACGACTCACTATAGGG	GGGAUUAAAGGUUUAUACCUUCCCAGGUAACAAACCAACCAACUUUCGAUCUCUUGUAGAUCUGUUCUCUAAACGAACUUUAAAAUCUGUCGUUGACAGGACACGAGUAACUCGUCUAUCUUCUGCAGGCUGCUUACGGUUUCGUCCGUGUUGCAGCCGAUCAUCAGCACAUCUAGGUUUCGUCCGGGUGUGACCGAAAGGUAAGAUGGCCGUUUACCCAUACGAUGUUCCUGACUAUGCGGGCUAUCCCUAUGACGUCCCGGACUAUGCAGGCUCCUAUCCAUAUGACGUUCCAGAUUACGCUGGAUCUGGCGUCUUCACACUCGAAGAUUUCGUUGGGGACUGGCGACAGACAGCCGGCUACAACCUGGACCAAGUCCUUGAACAGGGAGGUGUGUC…	1035	attaaaggtttataccttcccaggtaacaaaccaaccaactttcgatctcttgtagatctgttctctaaacgaactttaaaatctgtcgttgacaggacacgagtaactcgtctatcttctgcaggctgcttacggtttcgtccgtgttgcagccgatcatcagcacatctaggtttcgtccgggtgtgaccgaaaggtaag	ATGGCCGTTTACCCATACGATGTTCCTGACTATGCGGGCTATCCCTATGACGTCCCGGACTATGCAGGCTCCTATCCATATGACGTTCCAGATTACGCTGGATCTGGCGTCTTCACACTCGAAGATTTCGTTGGGGACTGGCGACAGACAGCCGGCTACAACCTGGACCAAGTCCTTGAACAGGGAGGTGTGTCCAGTTTGTTTCAGAATCTCGGGGTGTCCGTAACTCCGATCCAAAGGATTGTCCTGAGCGGTGAAAATGGGCTGAAGATCGACATCCATGTCATCATCCCGTATGAAGGTCTGAGCGGCGACCAAATGGGCCAGATCGAAAAAATTTTTAAGGTGGTGTACCCTGTGGATGATCATCACTTTAAGGTGATCCTGCACTATGGCACA…	ttctagagcggccgcttcgagc	CTAGCGAAT	cgctgatctcacgccgtggtga	GCTCGCTTTCTTGCTGTCCAATTTCTATTAAAGGTTCCTTTGTTCCCTAAGTCCAACTACTAAACTGGGGGATATTATGAAGGGCCTTGAGCATCTGGATTCTGCCTAATAAAAAACATTTATTTTCATTGCAA	agttccgcgtacgtacggcgtc
720101B1	CoV-2-TTG-dSL5A_Nluc_hHBB	5UTR-CoV-2-TTG-dSL5A	CDS-Nluc	3UTR-hHBB	GGGCAACCTAATACGACTCACTATAGGGattaaaggtttataccttcccaggtaacaaaccaaccaactttcgatctcttgtagatctgttctctaaacgaactttaaaatctgtgtggctgtcactcggctgcTTGcttagtgcactcacgcagtataattaataactaattactgtcgttgacaggacacgagtaactcgtctatcttcgcacatctaggtttcgtccgggtgtgaccgaaaggtaagATGGCCGTTTACCCATACGATGTTCCTGACTATGCGGGCTATCCCTATGACGTCCCGGACTATGCAGGCTCCTATCCATATGACGTTCCAGATTACGCTGGATCTGGCGTCTTCACACTCGAAGATTTCGTTGGGGACTGGCGACAGAC…	GGGCAACCTAATACGACTCACTATAGGG	GGGAUUAAAGGUUUAUACCUUCCCAGGUAACAAACCAACCAACUUUCGAUCUCUUGUAGAUCUGUUCUCUAAACGAACUUUAAAAUCUGUGUGGCUGUCACUCGGCUGCUUGCUUAGUGCACUCACGCAGUAUAAUUAAUAACUAAUUACUGUCGUUGACAGGACACGAGUAACUCGUCUAUCUUCGCACAUCUAGGUUUCGUCCGGGUGUGACCGAAAGGUAAGAUGGCCGUUUACCCAUACGAUGUUCCUGACUAUGCGGGCUAUCCCUAUGACGUCCCGGACUAUGCAGGCUCCUAUCCAUAUGACGUUCCAGAUUACGCUGGAUCUGGCGUCUUCACACUCGAAGAUUUCGUUGGGGACUGGCGACAGACAGCCGGCUACAACCUGGACCAAGUC…	1055	attaaaggtttataccttcccaggtaacaaaccaaccaactttcgatctcttgtagatctgttctctaaacgaactttaaaatctgtgtggctgtcactcggctgcTTGcttagtgcactcacgcagtataattaataactaattactgtcgttgacaggacacgagtaactcgtctatcttcgcacatctaggtttcgtccgggtgtgaccgaaaggtaag	ATGGCCGTTTACCCATACGATGTTCCTGACTATGCGGGCTATCCCTATGACGTCCCGGACTATGCAGGCTCCTATCCATATGACGTTCCAGATTACGCTGGATCTGGCGTCTTCACACTCGAAGATTTCGTTGGGGACTGGCGACAGACAGCCGGCTACAACCTGGACCAAGTCCTTGAACAGGGAGGTGTGTCCAGTTTGTTTCAGAATCTCGGGGTGTCCGTAACTCCGATCCAAAGGATTGTCCTGAGCGGTGAAAATGGGCTGAAGATCGACATCCATGTCATCATCCCGTATGAAGGTCTGAGCGGCGACCAAATGGGCCAGATCGAAAAAATTTTTAAGGTGGTGTACCCTGTGGATGATCATCACTTTAAGGTGATCCTGCACTATGGCACA…	ttctagagcggccgcttcgagc	AAGGCGAAT	cgctgatctcacgccgtggtga	GCTCGCTTTCTTGCTGTCCAATTTCTATTAAAGGTTCCTTTGTTCCCTAAGTCCAACTACTAAACTGGGGGATATTATGAAGGGCCTTGAGCATCTGGATTCTGCCTAATAAAAAACATTTATTTTCATTGCAA	agttccgcgtacgtacggcgtc
720102B1	CoV-2-TTG-dSL5B,C_Nluc_hHBB	5UTR-CoV-2-TTG-dSL5B,C	CDS-Nluc	3UTR-hHBB	GGGCAACCTAATACGACTCACTATAGGGattaaaggtttataccttcccaggtaacaaaccaaccaactttcgatctcttgtagatctgttctctaaacgaactttaaaatctgtgtggctgtcactcggctgcTTGcttagtgcactcacgcagtataattaataactaattactgtcgttgacaggacacgagtaactcgtctatcttctgcaggctgcttacggtttcgtccgtgttgcagccgatcatcagaagATGGCCGTTTACCCATACGATGTTCCTGACTATGCGGGCTATCCCTATGACGTCCCGGACTATGCAGGCTCCTATCCATATGACGTTCCAGATTACGCTGGATCTGGCGTCTTCACACTCGAAGATTTCGTTGGGGACTGG…	GGGCAACCTAATACGACTCACTATAGGG	GGGAUUAAAGGUUUAUACCUUCCCAGGUAACAAACCAACCAACUUUCGAUCUCUUGUAGAUCUGUUCUCUAAACGAACUUUAAAAUCUGUGUGGCUGUCACUCGGCUGCUUGCUUAGUGCACUCACGCAGUAUAAUUAAUAACUAAUUACUGUCGUUGACAGGACACGAGUAACUCGUCUAUCUUCUGCAGGCUGCUUACGGUUUCGUCCGUGUUGCAGCCGAUCAUCAGAAGAUGGCCGUUUACCCAUACGAUGUUCCUGACUAUGCGGGCUAUCCCUAUGACGUCCCGGACUAUGCAGGCUCCUAUCCAUAUGACGUUCCAGAUUACGCUGGAUCUGGCGUCUUCACACUCGAAGAUUUCGUUGGGGACUGGCGACAGACAGCCGGCUACAACCUGG…	1063	attaaaggtttataccttcccaggtaacaaaccaaccaactttcgatctcttgtagatctgttctctaaacgaactttaaaatctgtgtggctgtcactcggctgcTTGcttagtgcactcacgcagtataattaataactaattactgtcgttgacaggacacgagtaactcgtctatcttctgcaggctgcttacggtttcgtccgtgttgcagccgatcatcagaag	ATGGCCGTTTACCCATACGATGTTCCTGACTATGCGGGCTATCCCTATGACGTCCCGGACTATGCAGGCTCCTATCCATATGACGTTCCAGATTACGCTGGATCTGGCGTCTTCACACTCGAAGATTTCGTTGGGGACTGGCGACAGACAGCCGGCTACAACCTGGACCAAGTCCTTGAACAGGGAGGTGTGTCCAGTTTGTTTCAGAATCTCGGGGTGTCCGTAACTCCGATCCAAAGGATTGTCCTGAGCGGTGAAAATGGGCTGAAGATCGACATCCATGTCATCATCCCGTATGAAGGTCTGAGCGGCGACCAAATGGGCCAGATCGAAAAAATTTTTAAGGTGGTGTACCCTGTGGATGATCATCACTTTAAGGTGATCCTGCACTATGGCACA…	ttctagagcggccgcttcgagc	TTGGCGAAT	cgctgatctcacgccgtggtga	GCTCGCTTTCTTGCTGTCCAATTTCTATTAAAGGTTCCTTTGTTCCCTAAGTCCAACTACTAAACTGGGGGATATTATGAAGGGCCTTGAGCATCTGGATTCTGCCTAATAAAAAACATTTATTTTCATTGCAA	agttccgcgtacgtacggcgtc
720103B1	CoV-2-TTG-dSL5A-C_Nluc_hHBB	5UTR-CoV-2-TTG-dSL5A-C	CDS-Nluc	3UTR-hHBB	GGGCAACCTAATACGACTCACTATAGGGattaaaggtttataccttcccaggtaacaaaccaaccaactttcgatctcttgtagatctgttctctaaacgaactttaaaatctgtgtggctgtcactcggctgcTTGcttagtgcactcacgcagtataattaataactaattactgtcgttgacaggacacgagtaactcgtctatcttaagATGGCCGTTTACCCATACGATGTTCCTGACTATGCGGGCTATCCCTATGACGTCCCGGACTATGCAGGCTCCTATCCATATGACGTTCCAGATTACGCTGGATCTGGCGTCTTCACACTCGAAGATTTCGTTGGGGACTGGCGACAGACAGCCGGCTACAACCTGGACCAAGTCCTTGAACAGGGA…	GGGCAACCTAATACGACTCACTATAGGG	GGGAUUAAAGGUUUAUACCUUCCCAGGUAACAAACCAACCAACUUUCGAUCUCUUGUAGAUCUGUUCUCUAAACGAACUUUAAAAUCUGUGUGGCUGUCACUCGGCUGCUUGCUUAGUGCACUCACGCAGUAUAAUUAAUAACUAAUUACUGUCGUUGACAGGACACGAGUAACUCGUCUAUCUUAAGAUGGCCGUUUACCCAUACGAUGUUCCUGACUAUGCGGGCUAUCCCUAUGACGUCCCGGACUAUGCAGGCUCCUAUCCAUAUGACGUUCCAGAUUACGCUGGAUCUGGCGUCUUCACACUCGAAGAUUUCGUUGGGGACUGGCGACAGACAGCCGGCUACAACCUGGACCAAGUCCUUGAACAGGGAGGUGUGUCCAGUUUGUUUCAGAAUC…	1018	attaaaggtttataccttcccaggtaacaaaccaaccaactttcgatctcttgtagatctgttctctaaacgaactttaaaatctgtgtggctgtcactcggctgcTTGcttagtgcactcacgcagtataattaataactaattactgtcgttgacaggacacgagtaactcgtctatcttaag	ATGGCCGTTTACCCATACGATGTTCCTGACTATGCGGGCTATCCCTATGACGTCCCGGACTATGCAGGCTCCTATCCATATGACGTTCCAGATTACGCTGGATCTGGCGTCTTCACACTCGAAGATTTCGTTGGGGACTGGCGACAGACAGCCGGCTACAACCTGGACCAAGTCCTTGAACAGGGAGGTGTGTCCAGTTTGTTTCAGAATCTCGGGGTGTCCGTAACTCCGATCCAAAGGATTGTCCTGAGCGGTGAAAATGGGCTGAAGATCGACATCCATGTCATCATCCCGTATGAAGGTCTGAGCGGCGACCAAATGGGCCAGATCGAAAAAATTTTTAAGGTGGTGTACCCTGTGGATGATCATCACTTTAAGGTGATCCTGCACTATGGCACA…	ttctagagcggccgcttcgagc	TACGCGAAT	cgctgatctcacgccgtggtga	GCTCGCTTTCTTGCTGTCCAATTTCTATTAAAGGTTCCTTTGTTCCCTAAGTCCAACTACTAAACTGGGGGATATTATGAAGGGCCTTGAGCATCTGGATTCTGCCTAATAAAAAACATTTATTTTCATTGCAA	agttccgcgtacgtacggcgtc
720104B1	CoV-2-TTG-dSL5_Nluc_hHBB	5UTR-CoV-2-TTG-dSL5	CDS-Nluc	3UTR-hHBB	GGGCAACCTAATACGACTCACTATAGGGattaaaggtttataccttcccaggtaacaaaccaaccaactttcgatctcttgtagatctgttctctaaacgaactttaaaatctgtgtggctgtcactcggctgcTTGcttagtgcactcacgcagtataattaataactaattactgATGGCCGTTTACCCATACGATGTTCCTGACTATGCGGGCTATCCCTATGACGTCCCGGACTATGCAGGCTCCTATCCATATGACGTTCCAGATTACGCTGGATCTGGCGTCTTCACACTCGAAGATTTCGTTGGGGACTGGCGACAGACAGCCGGCTACAACCTGGACCAAGTCCTTGAACAGGGAGGTGTGTCCAGTTTGTTTCAGAATCTCGGGGTGTCC…	GGGCAACCTAATACGACTCACTATAGGG	GGGAUUAAAGGUUUAUACCUUCCCAGGUAACAAACCAACCAACUUUCGAUCUCUUGUAGAUCUGUUCUCUAAACGAACUUUAAAAUCUGUGUGGCUGUCACUCGGCUGCUUGCUUAGUGCACUCACGCAGUAUAAUUAAUAACUAAUUACUGAUGGCCGUUUACCCAUACGAUGUUCCUGACUAUGCGGGCUAUCCCUAUGACGUCCCGGACUAUGCAGGCUCCUAUCCAUAUGACGUUCCAGAUUACGCUGGAUCUGGCGUCUUCACACUCGAAGAUUUCGUUGGGGACUGGCGACAGACAGCCGGCUACAACCUGGACCAAGUCCUUGAACAGGGAGGUGUGUCCAGUUUGUUUCAGAAUCUCGGGGUGUCCGUAACUCCGAUCCAAAGGAUUGUCC…	982	attaaaggtttataccttcccaggtaacaaaccaaccaactttcgatctcttgtagatctgttctctaaacgaactttaaaatctgtgtggctgtcactcggctgcTTGcttagtgcactcacgcagtataattaataactaattactg	ATGGCCGTTTACCCATACGATGTTCCTGACTATGCGGGCTATCCCTATGACGTCCCGGACTATGCAGGCTCCTATCCATATGACGTTCCAGATTACGCTGGATCTGGCGTCTTCACACTCGAAGATTTCGTTGGGGACTGGCGACAGACAGCCGGCTACAACCTGGACCAAGTCCTTGAACAGGGAGGTGTGTCCAGTTTGTTTCAGAATCTCGGGGTGTCCGTAACTCCGATCCAAAGGATTGTCCTGAGCGGTGAAAATGGGCTGAAGATCGACATCCATGTCATCATCCCGTATGAAGGTCTGAGCGGCGACCAAATGGGCCAGATCGAAAAAATTTTTAAGGTGGTGTACCCTGTGGATGATCATCACTTTAAGGTGATCCTGCACTATGGCACA…	ttctagagcggccgcttcgagc	ATCGCGAAT	cgctgatctcacgccgtggtga	GCTCGCTTTCTTGCTGTCCAATTTCTATTAAAGGTTCCTTTGTTCCCTAAGTCCAACTACTAAACTGGGGGATATTATGAAGGGCCTTGAGCATCTGGATTCTGCCTAATAAAAAACATTTATTTTCATTGCAA	agttccgcgtacgtacggcgtc
720105B1	CoV-2-TTG-dSL1-3_Nluc_hHBB	5UTR-CoV-2-TTG-dSL1-3	CDS-Nluc	3UTR-hHBB	GGGCAACCTAATACGACTCACTATAGGGtttaaaatctgtgtggctgtcactcggctgcTTGcttagtgcactcacgcagtataattaataactaattactgtcgttgacaggacacgagtaactcgtctatcttctgcaggctgcttacggtttcgtccgtgttgcagccgatcatcagcacatctaggtttcgtccgggtgtgaccgaaaggtaagATGGCCGTTTACCCATACGATGTTCCTGACTATGCGGGCTATCCCTATGACGTCCCGGACTATGCAGGCTCCTATCCATATGACGTTCCAGATTACGCTGGATCTGGCGTCTTCACACTCGAAGATTTCGTTGGGGACTGGCGACAGACAGCCGGCTACAACCTGGACCAAGTCCTTGAAC…	GGGCAACCTAATACGACTCACTATAGGG	GGGUUUAAAAUCUGUGUGGCUGUCACUCGGCUGCUUGCUUAGUGCACUCACGCAGUAUAAUUAAUAACUAAUUACUGUCGUUGACAGGACACGAGUAACUCGUCUAUCUUCUGCAGGCUGCUUACGGUUUCGUCCGUGUUGCAGCCGAUCAUCAGCACAUCUAGGUUUCGUCCGGGUGUGACCGAAAGGUAAGAUGGCCGUUUACCCAUACGAUGUUCCUGACUAUGCGGGCUAUCCCUAUGACGUCCCGGACUAUGCAGGCUCCUAUCCAUAUGACGUUCCAGAUUACGCUGGAUCUGGCGUCUUCACACUCGAAGAUUUCGUUGGGGACUGGCGACAGACAGCCGGCUACAACCUGGACCAAGUCCUUGAACAGGGAGGUGUGUCCAGUUUGUUUCA…	1023	tttaaaatctgtgtggctgtcactcggctgcTTGcttagtgcactcacgcagtataattaataactaattactgtcgttgacaggacacgagtaactcgtctatcttctgcaggctgcttacggtttcgtccgtgttgcagccgatcatcagcacatctaggtttcgtccgggtgtgaccgaaaggtaag	ATGGCCGTTTACCCATACGATGTTCCTGACTATGCGGGCTATCCCTATGACGTCCCGGACTATGCAGGCTCCTATCCATATGACGTTCCAGATTACGCTGGATCTGGCGTCTTCACACTCGAAGATTTCGTTGGGGACTGGCGACAGACAGCCGGCTACAACCTGGACCAAGTCCTTGAACAGGGAGGTGTGTCCAGTTTGTTTCAGAATCTCGGGGTGTCCGTAACTCCGATCCAAAGGATTGTCCTGAGCGGTGAAAATGGGCTGAAGATCGACATCCATGTCATCATCCCGTATGAAGGTCTGAGCGGCGACCAAATGGGCCAGATCGAAAAAATTTTTAAGGTGGTGTACCCTGTGGATGATCATCACTTTAAGGTGATCCTGCACTATGGCACA…	ttctagagcggccgcttcgagc	CATGCGAAT	cgctgatctcacgccgtggtga	GCTCGCTTTCTTGCTGTCCAATTTCTATTAAAGGTTCCTTTGTTCCCTAAGTCCAACTACTAAACTGGGGGATATTATGAAGGGCCTTGAGCATCTGGATTCTGCCTAATAAAAAACATTTATTTTCATTGCAA	agttccgcgtacgtacggcgtc
720106B1	CoV-2-TTG-dSL4-5_Nluc_hHBB	5UTR-CoV-2-TTG-dSL4-5	CDS-Nluc	3UTR-hHBB	GGGCAACCTAATACGACTCACTATAGGGattaaaggtttataccttcccaggtaacaaaccaaccaactttcgatctcttgtagatctgttctctaaacgaactttaaaatATGGCCGTTTACCCATACGATGTTCCTGACTATGCGGGCTATCCCTATGACGTCCCGGACTATGCAGGCTCCTATCCATATGACGTTCCAGATTACGCTGGATCTGGCGTCTTCACACTCGAAGATTTCGTTGGGGACTGGCGACAGACAGCCGGCTACAACCTGGACCAAGTCCTTGAACAGGGAGGTGTGTCCAGTTTGTTTCAGAATCTCGGGGTGTCCGTAACTCCGATCCAAAGGATTGTCCTGAGCGGTGAAAATGGGCTGAAGATCGACATCCATGTCATC…	GGGCAACCTAATACGACTCACTATAGGG	GGGAUUAAAGGUUUAUACCUUCCCAGGUAACAAACCAACCAACUUUCGAUCUCUUGUAGAUCUGUUCUCUAAACGAACUUUAAAAUAUGGCCGUUUACCCAUACGAUGUUCCUGACUAUGCGGGCUAUCCCUAUGACGUCCCGGACUAUGCAGGCUCCUAUCCAUAUGACGUUCCAGAUUACGCUGGAUCUGGCGUCUUCACACUCGAAGAUUUCGUUGGGGACUGGCGACAGACAGCCGGCUACAACCUGGACCAAGUCCUUGAACAGGGAGGUGUGUCCAGUUUGUUUCAGAAUCUCGGGGUGUCCGUAACUCCGAUCCAAAGGAUUGUCCUGAGCGGUGAAAAUGGGCUGAAGAUCGACAUCCAUGUCAUCAUCCCGUAUGAAGGUCUGAGCGGCG…	916	attaaaggtttataccttcccaggtaacaaaccaaccaactttcgatctcttgtagatctgttctctaaacgaactttaaaat	ATGGCCGTTTACCCATACGATGTTCCTGACTATGCGGGCTATCCCTATGACGTCCCGGACTATGCAGGCTCCTATCCATATGACGTTCCAGATTACGCTGGATCTGGCGTCTTCACACTCGAAGATTTCGTTGGGGACTGGCGACAGACAGCCGGCTACAACCTGGACCAAGTCCTTGAACAGGGAGGTGTGTCCAGTTTGTTTCAGAATCTCGGGGTGTCCGTAACTCCGATCCAAAGGATTGTCCTGAGCGGTGAAAATGGGCTGAAGATCGACATCCATGTCATCATCCCGTATGAAGGTCTGAGCGGCGACCAAATGGGCCAGATCGAAAAAATTTTTAAGGTGGTGTACCCTGTGGATGATCATCACTTTAAGGTGATCCTGCACTATGGCACA…	ttctagagcggccgcttcgagc	TGTGCGAAT	cgctgatctcacgccgtggtga	GCTCGCTTTCTTGCTGTCCAATTTCTATTAAAGGTTCCTTTGTTCCCTAAGTCCAACTACTAAACTGGGGGATATTATGAAGGGCCTTGAGCATCTGGATTCTGCCTAATAAAAAACATTTATTTTCATTGCAA	agttccgcgtacgtacggcgtc
720107B1	CoV-2-TTG-TTGfull­­_Nluc_hHBB	5UTR-CoV-2-TTG-TTGfull­­	CDS-Nluc	3UTR-hHBB	GGGCAACCTAATACGACTCACTATAGGGattaaaggtttataccttcccaggtaacaaaccaaccaactttcgatctcttgtagatctgttctctaaacgaactttaaaatctgtgtggctgtcactcggctgcTTGcttagtgcactcacgcagtataattaataactaattactgtcgttgacaggacacgagtaactcgtctatcttctgcaggctgcttacggtttcgtccgtgttgcagccgatcatcagcacatctaggtttcgtccgggtgtgaccgaaaggtaagTTGGAGAGCCTTGTCCCTGGTTTCAACGAGAAAACATGGCCGTTTACCCATACGATGTTCCTGACTATGCGGGCTATCCCTATGACGTCCCGGACTATGCAGGCTC…	GGGCAACCTAATACGACTCACTATAGGG	GGGAUUAAAGGUUUAUACCUUCCCAGGUAACAAACCAACCAACUUUCGAUCUCUUGUAGAUCUGUUCUCUAAACGAACUUUAAAAUCUGUGUGGCUGUCACUCGGCUGCUUGCUUAGUGCACUCACGCAGUAUAAUUAAUAACUAAUUACUGUCGUUGACAGGACACGAGUAACUCGUCUAUCUUCUGCAGGCUGCUUACGGUUUCGUCCGUGUUGCAGCCGAUCAUCAGCACAUCUAGGUUUCGUCCGGGUGUGACCGAAAGGUAAGUUGGAGAGCCUUGUCCCUGGUUUCAACGAGAAAACAUGGCCGUUUACCCAUACGAUGUUCCUGACUAUGCGGGCUAUCCCUAUGACGUCCCGGACUAUGCAGGCUCCUAUCCAUAUGACGUUCCAGAUUAC…	1133	attaaaggtttataccttcccaggtaacaaaccaaccaactttcgatctcttgtagatctgttctctaaacgaactttaaaatctgtgtggctgtcactcggctgcTTGcttagtgcactcacgcagtataattaataactaattactgtcgttgacaggacacgagtaactcgtctatcttctgcaggctgcttacggtttcgtccgtgttgcagccgatcatcagcacatctaggtttcgtccgggtgtgaccgaaaggtaagTTGGAGAGCCTTGTCCCTGGTTTCAACGAGAAAAC	ATGGCCGTTTACCCATACGATGTTCCTGACTATGCGGGCTATCCCTATGACGTCCCGGACTATGCAGGCTCCTATCCATATGACGTTCCAGATTACGCTGGATCTGGCGTCTTCACACTCGAAGATTTCGTTGGGGACTGGCGACAGACAGCCGGCTACAACCTGGACCAAGTCCTTGAACAGGGAGGTGTGTCCAGTTTGTTTCAGAATCTCGGGGTGTCCGTAACTCCGATCCAAAGGATTGTCCTGAGCGGTGAAAATGGGCTGAAGATCGACATCCATGTCATCATCCCGTATGAAGGTCTGAGCGGCGACCAAATGGGCCAGATCGAAAAAATTTTTAAGGTGGTGTACCCTGTGGATGATCATCACTTTAAGGTGATCCTGCACTATGGCACA…	ttctagagcggccgcttcgagc	ACTGCGAAT	cgctgatctcacgccgtggtga	GCTCGCTTTCTTGCTGTCCAATTTCTATTAAAGGTTCCTTTGTTCCCTAAGTCCAACTACTAAACTGGGGGATATTATGAAGGGCCTTGAGCATCTGGATTCTGCCTAATAAAAAACATTTATTTTCATTGCAA	agttccgcgtacgtacggcgtc
720108B1	CoV-2-TTG-TTGfull­­-dSL1-3_Nluc_hHBB	5UTR-CoV-2-TTG-TTGfull­­-dSL1-3	CDS-Nluc	3UTR-hHBB	GGGCAACCTAATACGACTCACTATAGGGtttaaaatctgtgtggctgtcactcggctgcTTGcttagtgcactcacgcagtataattaataactaattactgtcgttgacaggacacgagtaactcgtctatcttctgcaggctgcttacggtttcgtccgtgttgcagccgatcatcagcacatctaggtttcgtccgggtgtgaccgaaaggtaagTTGGAGAGCCTTGTCCCTGGTTTCAACGAGAAAACATGGCCGTTTACCCATACGATGTTCCTGACTATGCGGGCTATCCCTATGACGTCCCGGACTATGCAGGCTCCTATCCATATGACGTTCCAGATTACGCTGGATCTGGCGTCTTCACACTCGAAGATTTCGTTGGGGACTGGCGACA…	GGGCAACCTAATACGACTCACTATAGGG	GGGUUUAAAAUCUGUGUGGCUGUCACUCGGCUGCUUGCUUAGUGCACUCACGCAGUAUAAUUAAUAACUAAUUACUGUCGUUGACAGGACACGAGUAACUCGUCUAUCUUCUGCAGGCUGCUUACGGUUUCGUCCGUGUUGCAGCCGAUCAUCAGCACAUCUAGGUUUCGUCCGGGUGUGACCGAAAGGUAAGUUGGAGAGCCUUGUCCCUGGUUUCAACGAGAAAACAUGGCCGUUUACCCAUACGAUGUUCCUGACUAUGCGGGCUAUCCCUAUGACGUCCCGGACUAUGCAGGCUCCUAUCCAUAUGACGUUCCAGAUUACGCUGGAUCUGGCGUCUUCACACUCGAAGAUUUCGUUGGGGACUGGCGACAGACAGCCGGCUACAACCUGGACCAA…	1058	tttaaaatctgtgtggctgtcactcggctgcTTGcttagtgcactcacgcagtataattaataactaattactgtcgttgacaggacacgagtaactcgtctatcttctgcaggctgcttacggtttcgtccgtgttgcagccgatcatcagcacatctaggtttcgtccgggtgtgaccgaaaggtaagTTGGAGAGCCTTGTCCCTGGTTTCAACGAGAAAAC	ATGGCCGTTTACCCATACGATGTTCCTGACTATGCGGGCTATCCCTATGACGTCCCGGACTATGCAGGCTCCTATCCATATGACGTTCCAGATTACGCTGGATCTGGCGTCTTCACACTCGAAGATTTCGTTGGGGACTGGCGACAGACAGCCGGCTACAACCTGGACCAAGTCCTTGAACAGGGAGGTGTGTCCAGTTTGTTTCAGAATCTCGGGGTGTCCGTAACTCCGATCCAAAGGATTGTCCTGAGCGGTGAAAATGGGCTGAAGATCGACATCCATGTCATCATCCCGTATGAAGGTCTGAGCGGCGACCAAATGGGCCAGATCGAAAAAATTTTTAAGGTGGTGTACCCTGTGGATGATCATCACTTTAAGGTGATCCTGCACTATGGCACA…	ttctagagcggccgcttcgagc	GTTGCGAAT	cgctgatctcacgccgtggtga	GCTCGCTTTCTTGCTGTCCAATTTCTATTAAAGGTTCCTTTGTTCCCTAAGTCCAACTACTAAACTGGGGGATATTATGAAGGGCCTTGAGCATCTGGATTCTGCCTAATAAAAAACATTTATTTTCATTGCAA	agttccgcgtacgtacggcgtc

### Sheet: Field descriptions
Column Heading	Description
SequenceID
Human-readable name
Description 5 UTR
Description CDS
Description 3 UTR
DNA sequence	as it appears in DNA template
Sequence T7
RNA sequence	as it appears in in vitro transcribed RNA
RNA length
Sequence 5 UTR
Sequence CDS
Sequence Constant1
Sequence Barcode
Sequence Constant2
Sequence 3 UTR
Sequence Constant3
