## Supplementary material for "Combinatorial optimization of mRNA structure, stability, and translation for RNA-based therapeutics": Table S6

### Sheet: Pooled 233 sequences IVT, other
Primer name	Primer sequence
233x pool PCR
T7_F_28nt (forward primer)	GGGCAACCTAATACGACTCACTATAGGG
Const3_R (reverse primer)	GACGCCGTACGTACGCGGAACT
HBB-Fluc PCR
KL588 IVT_Fluc_R	TCTAGAATTACACGGCGATCTTTCCGCC
KL589 pGL3-T7 promoter F	TAATACGACTCACTATAGGGAGACTAGGCTTTTGCAAAAAGCTT
qPCR primers
KL050 Rluc_qPCR_F	TGGAGAATAACTTCTTCGTGGA
KL051 Rluc_qPCR_R	TTGGACGACGAACTTCACC
KL585 NanoLuc qPCR F	CCGTATGAAGGTCTGAGCGG
KL586 NanoLuc qPCR F	CAGTGTGCCATAGTGCAGGA
KL697 human ActB qPCR F	GCCAACCGCGAGAAGATGAC
KL698 human ActB qPCR R	CATCACGATGCCAGTGGTAC
ENE assembly
ENE-1	CGCTGATCTCACGCCGTGGTGAGATTCGTCAGTAGGGTTGTAAAGGTTTTTCTTTTCCTGAGAAAACAACCTTTTGTTTTCTCAGGTTTTGCTTTTTGGCCTTTCCCTAGCTTTAAAAAAAAAAAAGCAAAAGACGCTGGTGGCTGGCACTCCTGGTTTCCAGGACGGGGTTCAAGTCCCTGCGGTGTCTTTGCTT
ENE-2	GACGCCGTACGTACGCGGAACTAAGCAAAGACACCGCAGGGACTTGAACC

### Sheet: Pooled 233 sequences library pr
Primer name	Primer sequence
RT_Const2_N12_Read1Partial	TCTTTCCCTACACGACGCTCTTCCGATCTNNNNNNNNNNNNtcaccacggcgtgagatcagcg
Const3_R	GACGCCGTACGTACGCGGAACT
Hbb_Fwd	ACATTTGCTTCTGACACAACTGTGTTCAC
Nluc_Fwd	ATGGCCGTTTACCCATACGATGTTCCTGAC
Read1Partial_F	TCTTTCCCTACACGACGCTCTTCCGATCT
Read2Partial_Const1_R	GGAGTTCAGACGTGTGCTCTTCCGATCTttctagagcggccgcttcgagc

### Sheet: Pooled 233 sequences construct
Final sequencing construct
AATGATACGGCGACCACCGAGATCTACACTCTTTCCCTACACGACGCTCTTCCGATCT-[N12 UMI]-tcaccacggcgtgagatcagcg-[N6-9 construct barcode]-gctcgaagcggccgctctagaaAGATCGGAAGAGCACACGTCTGAACTCCAGTCAC-[N6 sample barcode]-ATCTCGTATGCCGTCTTCTGCTTG
P5	AATGATACGGCGACCACCGAGA
spacer	TCT
Read 1	ACACTCTTTCCCTACACGACGCTCTTCCGATCT
Unique molecular identifier (12 nt)	[N12 UMI]
Constant 2 (reverse complement)	tcaccacggcgtgagatcagcg
Construct barcode (6-9 nt)	[N6-9 construct barcode]
Constant 1 (reverse complement)	gctcgaagcggccgctctagaa
Read 2 (reverse complement)	AGATCGGAAGAGCACACGTCTGAACTCCAGTCAC
Sample barcode (6 nt)	[N6 sample barcode]
spacer	ATCT
P7 (reverse complement)	CGTATGCCGTCTTCTGCTTG

### Sheet: Polysome selection library olig
Primer name	Primer sequence
HBB29_N35_F	TAATACGACTCACTATAGGGacatttgcttctgacacaactgtgttcacNNNNNNNNNNNNNNNNNNNNNNNNNNNNNNNNNNNGCCACCATGGCCGTTTACCCATACGATGTTCCTGA*C
HBB29_N35	GGGCAACCTAATACGACTCACTATAGGGacatttgcttctgacacaactgtgttcacNNNNNNNNNNNNNNNNNNNNNNNNNNNNNNNNNNNGCCACCATGGCCGTTTACCCATACGATGTTCCTGAC
Read1	ACACTCTTTCCCTACACGACGCTCTTCCGATCT
Read2Partial_HBB29	GGAGTTCAGACGTGTGCTCTTCCGATCTgtgaacacagttgtgtcagaagcaaatgt
T7_28_HBB_29_F	GGGCAACCTAATACGACTCACTATAGGGacatttgcttctgacacaactgtgttcac
Nanoluc_ORF_R	GGAACATCGTATGGGTAAACGGCCAT
RT_Nluc26_UMI12_Read1Partial	CCCTACACGACGCTCTTCCGATCTNNNNNNNNNNNNGGAACATCGTATGGGTAAACGGCCAT
Nluc_HBB_3UTR	ATGGCCGTTTACCCATACGATGTTCCTGACTATGCGGGCTATCCCTATGACGTCCCGGACTATGCAGGCTCCTATCCATATGACGTTCCAGATTACGCTGGATCTGGCGTCTTCACACTCGAAGATTTCGTTGGGGACTGGCGACAGACAGCCGGCTACAACCTGGACCAAGTCCTTGAACAGGGAGGTGTGTCCAGTTTGTTTCAGAATCTCGGGGTGTCCGTAACTCCGATCCAAAGGATTGTCCTGAGCGGTGAAAATGGGCTGAAGATCGACATCCATGTCATCATCCCGTATGAAGGTCTGAGCGGCGACCAAATGGGCCAGATCGAAAAAATTTTTAAGGTGGTGTACCCTGTGGATGATCATCACTTTAAGGTGATCCTGCACTATGGCACA…

### Sheet: Polysome selection library cons
Assembly construct
acatttgcttctgacacaactgtgttcac-[N35 variable sequence]-GCCACCATGGCCGTTTACCCATACGATGTTCC
Fixed 5' sequence	acatttgcttctgacacaactgtgttcac
Degenerate starting pool	[N35 variable sequence]
Kozak consensus	GCCACC
First 26 nt of Nluc ORF	ATGGCCGTTTACCCATACGATGTTCC
Final sequencing construct
AATGATACGGCGACCACCGAGATCTACACTCTTTCCCTACACGACGCTCTTCCGATCT-[N12 UMI]-GGAACATCGTATGGGTAAACGGCCATGGTGGC-[N35 variable sequence]-gtgaacacagttgtgtcagaagcaaatgtAGATCGGAAGAGCACACGTCTGAACTCCAGTCAC-[N6 sample barcode]-ATCTCGTATGCCGTCTTCTGCTTG
spacer	TCT
Read 1	ACACTCTTTCCCTACACGACGCTCTTCCGATCT
Unique molecular identifier (12 nt)	[N12 UMI]
First 26 nt of Nluc ORF (reverse complement)	GGAACATCGTATGGGTAAACGGCCAT
Kozak consensus (reverse complement)	GGTGGC
Degenerate starting pool (reverse complement)	[N35 variable sequence]
Fixed 5' sequence (reverse complement)	gtgaacacagttgtgtcagaagcaaatgt
Read 2 (reverse complement)	AGATCGGAAGAGCACACGTCTGAACTCCAGTCAC
Sample barcode (6 nt)	[N6 sample barcode]
spacer	ATCT
P7 (reverse complement)	CGTATGCCGTCTTCTGCTTG

### Sheet: SHAPEDMS library preparation
Primer name	Sequence
oVT554	GGGACATTTGCTTCTGACACAACTGTGTTCA
oVT555	GACGCCGTACGTACGCGG
NEB Random Primer 9	NNNNNNNNN
iTrusR1-stub	ACACTCTTTCCCTACACGACGCTCTTCCGATC*T
iTrusR2-stubRCp	/5Phos/GATCGGAAGAGCACACGTCTGAACTCCAGTCA*C
iTru_P5*	AATGATACGGCGACCACCGAGA*T
iTru_P7*	CAAGCAGAAGACGGCATACGAGA*T
iTru5_01_A	AATGATACGGCGACCACCGAGATCTACACACCGACAAACACTCTTTCCCTA*C
iTru5_01_B	AATGATACGGCGACCACCGAGATCTACACAGTGGCAAACACTCTTTCCCTA*C
iTru5_01_C	AATGATACGGCGACCACCGAGATCTACACCACAGACTACACTCTTTCCCTA*C
iTru5_01_D	AATGATACGGCGACCACCGAGATCTACACCGACACTTACACTCTTTCCCTA*C
iTru5_01_E	AATGATACGGCGACCACCGAGATCTACACGACTTGTGACACTCTTTCCCTA*C
iTru5_01_F	AATGATACGGCGACCACCGAGATCTACACGTGAGACTACACTCTTTCCCTA*C
iTru5_01_G	AATGATACGGCGACCACCGAGATCTACACGTTCCATGACACTCTTTCCCTA*C
iTru5_01_H	AATGATACGGCGACCACCGAGATCTACACTAGCTGAGACACTCTTTCCCTA*C
iTru7_101_01	CAAGCAGAAGACGGCATACGAGATGGTAACGTGTGACTGGAGTTCA*G
iTru7_101_02	CAAGCAGAAGACGGCATACGAGATCAACACAGGTGACTGGAGTTCA*G
iTru7_101_03	CAAGCAGAAGACGGCATACGAGATACACCTCAGTGACTGGAGTTCA*G
iTru7_101_04	CAAGCAGAAGACGGCATACGAGATCATGGATCGTGACTGGAGTTCA*G
iTru7_101_05	CAAGCAGAAGACGGCATACGAGATTGATAGGCGTGACTGGAGTTCA*G
iTru7_101_06	CAAGCAGAAGACGGCATACGAGATCGGTTGTTGTGACTGGAGTTCA*G
iTru7_101_07	CAAGCAGAAGACGGCATACGAGATCAACGAGTGTGACTGGAGTTCA*G
iTru7_101_08	CAAGCAGAAGACGGCATACGAGATACCATAGGGTGACTGGAGTTCA*G
iTru7_101_09	CAAGCAGAAGACGGCATACGAGATGGTGTACAGTGACTGGAGTTCA*G
iTru7_101_10	CAAGCAGAAGACGGCATACGAGATCAGCATACGTGACTGGAGTTCA*G
iTru7_101_11	CAAGCAGAAGACGGCATACGAGATGGACATCAGTGACTGGAGTTCA*G
iTru7_101_12	CAAGCAGAAGACGGCATACGAGATAGAAGGACGTGACTGGAGTTCA*G

### Sheet: High-throughput inline probing
Experiment	Primer	Sequence (5’ -> 3’)
Emulsion PCR	T7promoter	TTCTAATACGACTCACTATA
Emulsion PCR	Tail2 Reverse complement (Tail2-20-RC)	GTTGTTGTTGTTGTTTCTTT
No modification (control)	RTB-000	/56-FAM/AATGATACGGCGACCACCGAGATCTACACTCTTTCCCTACACGACGCTCTTCCGATCTACCAGGCGCTGGGTTGTTGTTGTTGTTTCTTT
Structural probing with 1M7	RTB-001	/56-FAM/AATGATACGGCGACCACCGAGATCTACACTCTTTCCCTACACGACGCTCTTCCGATCTGAGGCCTTGGCCGTTGTTGTTGTTGTTTCTTT
Degradation: 50 mM Na-CHES (pH 10), 7 days, 0 mM MgCl2	RTB-002	/56-FAM/AATGATACGGCGACCACCGAGATCTACACTCTTTCCCTACACGACGCTCTTCCGATCTCTTTAAAATATAGTTGTTGTTGTTGTTTCTTT
Degradation: 50 mM Na-CHES (pH 10), 1 day, 10 mM MgCl2	RTB-003	/56-FAM/AATGATACGGCGACCACCGAGATCTACACTCTTTCCCTACACGACGCTCTTCCGATCTTGACTTGCACATGTTGTTGTTGTTGTTTCTTT
Degradation: 1X PBS (pH 7.2), 7 days, 0 mM MgCl2	RTB-004	/56-FAM/AATGATACGGCGACCACCGAGATCTACACTCTTTCCCTACACGACGCTCTTCCGATCTTGCGCCATTGCTGTTGTTGTTGTTGTTTCTTT
Degradation: 1X PBS (pH 7.2), 1 day, 10 mM MgCl2	RTB-005	/56-FAM/AATGATACGGCGACCACCGAGATCTACACTCTTTCCCTACACGACGCTCTTCCGATCTACAAAATGGTGGGTTGTTGTTGTTGTTTCTTT
Ligation primer	pA_adapter_Bp	/5Phos/AGATCGGAAGAGCGGTTCAGCAGGAATGCCGAGACCGATCTCGTATGCCGTCTTCTGCTTG/3Phos/

### Sheet: One-by-one RYOS follow-up
FAM-A20-Tail2	/56-FAM/AAAAAAAAAAAAAAAAAAAAGTTGTTGTTGTTGTTTCTTT
RNA sequences
RYOS-Followup1-Default title	GGAAACGAUAGCAGAAGAGAUCGAUAUAGAGCAUAAGCUAAGAAUAGAAUAGAUAAGAUAGUAGCAUCAGAAGGCUUCGGCCUUUUAAAAGAAACAACAACAACAAC
RYOS-Followup2-Default title	GGAAACGAUAGCAGAAGAGAUCGAUAUAGAGCAUAAGCUAAGAAUAGAAUAGAUAAGAUAGUAGCAUCAUUUGGUUUCGGCCGGGUAAAAGAAACAACAACAACAAC
RYOS-Followup3-FE 6	GGAAACGAUAGCAGAAGAGAUCGAUAUAGAGCAUAAGCUAAGAAUAGAAUAGAUAAGAUAGUAGCAUCGUGGGUAUUCGUGCCCACAAAAGAAACAACAACAACAAC
RYOS-Followup4-FE 7	GGAAACGAUAGCAGAAGAGAUCGAUAUAGAGCAUAAGCUAAGAAUAGAAUAGAUAAGAUAGUAGCAUCGUGUGUAUUCGUGCGCACAAAAGAAACAACAACAACAAC
RYOS-Followup5-nhsu #1	GGAAAUAAAUAAAUAACAAUAAAGAGAUAAGACACAAUAAAUAAAAUAAUAAUGAAUAAAUAAAUAAACAGGAUCUUCGGAUUUUGAAAAGAAACAACAACAACAAC
RYOS-Followup6-nhsu #1	GGAAAUAAAUAAAUAACAAUAAAGAGAUAAGACACAAUAAAUAAAAUAAUAAUGAAUAAAUAAAUAAAGAGGAGCUUCGGUUUUUCAAAAGAAACAACAACAACAAC
RYOS-Followup7-Thistle RLT-16	GGAAAGCUUGAGGCACGUUGAACGCUAAUAUCGUUUAUUAGAUAUUAAAUGCGCAACCCUCAAGCAAACGGAGACUUCGGUCUCCGAAAAGAAACAACAACAACAAC
RYOS-Followup8-I had a dream 5 - Jieux - Roll your own	GGAAAAGGUGCGAGGUGGUGAAACACGGCCUGGCACCAAAAGGCACCACCGAAACGGUGGUGCCAAAACACAAACUUCGGUUUGUGAAAAGAAACAACAACAACAAC
RYOS-Followup9-3rd Try	GGAAAAAGAAAAAGAAAAAGAAAAAGAAAAAGAAAAAGAAAAAGAAAAAGAAAAAGAAAAAGAAAAAGGAUAUAGUUCGCUAUAUCAAAAGAAACAACAACAACAAC
RYOS-Followup10-Low-Res mk5	GGAAACAACAAAAACAAAAACAAAAACAAAAACAAAAACAAAAACAAAAACAAAAACAAAAACAAAAAUAGGGCCUUCGGGCCCUAAAAAGAAACAACAACAACAAC
Primers for assembly
RYOS-Followup1-Default title-F1	TTCTAATACGACTCACTATAGGAAACGATAGCAGAAGAGA
RYOS-Followup1-Default title-R2	TCTATTCTTAGCTTATGCTCTATATCGATCTCTTCTGCTATCGTTTCCTATAGTG
RYOS-Followup1-Default title-F3	TCGATATAGAGCATAAGCTAAGAATAGAATAGATAAGATAGTAGCATCAGAAGGCTTCGG
RYOS-Followup1-Default title-R4	GTTGTTGTTGTTGTTTCTTTTAAAAGGCCGAAGCCTTCTGATGCTAC
RYOS-Followup2-Default title-F1	TTCTAATACGACTCACTATAGGAAACGATAGCAGAAGAGA
RYOS-Followup2-Default title-R2	TCTTATCTATTCTATTCTTAGCTTATGCTCTATATCGATCTCTTCTGCTATCGTTTCCT
RYOS-Followup2-Default title-F3	AGAGCATAAGCTAAGAATAGAATAGATAAGATAGTAGCATCATTTGGTTTCGGCCGGG
RYOS-Followup2-Default title-R4	GTTGTTGTTGTTGTTTCTTTTACCCGGCCGAAACCA
RYOS-Followup3-FE 6-F1	TTCTAATACGACTCACTATAGGAAACGATAGCAGAAGAGA
RYOS-Followup3-FE 6-R2	TCTTATCTATTCTATTCTTAGCTTATGCTCTATATCGATCTCTTCTGCTATCGTTTCCT
RYOS-Followup3-FE 6-F3	AGAGCATAAGCTAAGAATAGAATAGATAAGATAGTAGCATCGTGGGTATTCGTGCC
RYOS-Followup3-FE 6-R4	GTTGTTGTTGTTGTTTCTTTTGTGGGCACGAATACCCACGATG
RYOS-Followup4-FE 7-F1	TTCTAATACGACTCACTATAGGAAACGATAGCAG
RYOS-Followup4-FE 7-R2	TCTATTCTTAGCTTATGCTCTATATCGATCTCTTCTGCTATCGTTTCCTATAGTGAGTC
RYOS-Followup4-FE 7-F3	TCGATATAGAGCATAAGCTAAGAATAGAATAGATAAGATAGTAGCATCGTGTGTATTCG
RYOS-Followup4-FE 7-R4	GTTGTTGTTGTTGTTTCTTTTGTGCGCACGAATACACACGATGCTACT
RYOS-Followup5-nhsu #1-F1	TTCTAATACGACTCACTATAGGAAATAAATAAATAAC
RYOS-Followup5-nhsu #1-R2	TTATTTTATTTATTGTGTCTTATCTCTTTATTGTTATTTATTTATTTCCTATAGTGAGTC
RYOS-Followup5-nhsu #1-F3	AAAGAGATAAGACACAATAAATAAAATAATAATGAATAAATAAATAAACAGGATCTTCGG
RYOS-Followup5-nhsu #1-R4	GTTGTTGTTGTTGTTTCTTTTCAAAATCCGAAGATCCTGTTTATTTATTTATTCAT
RYOS-Followup6-nhsu #1-F1	TTCTAATACGACTCACTATAGGAAATAAATAAATAAC
RYOS-Followup6-nhsu #1-R2	TTTTATTTATTGTGTCTTATCTCTTTATTGTTATTTATTTATTTCCTATAGTGAGTCGTA
RYOS-Followup6-nhsu #1-F3	AATAAAGAGATAAGACACAATAAATAAAATAATAATGAATAAATAAATAAAGAGGAGCTT
RYOS-Followup6-nhsu #1-R4	GTTGTTGTTGTTGTTTCTTTTGAAAAACCGAAGCTCCTCTTTATTTATTTATTCAT
RYOS-Followup7-Thistle RLT-16-F1	TTCTAATACGACTCACTATAGGAAAGCTTGAGGC
RYOS-Followup7-Thistle RLT-16-R2	ACGATATTAGCGTTCAACGTGCCTCAAGCTTTCCTATAGTGAGTCGTA
RYOS-Followup7-Thistle RLT-16-F3	ACGTTGAACGCTAATATCGTTTATTAGATATTAAATGCGCAACCCTCAAGCAAA
RYOS-Followup7-Thistle RLT-16-R4	GTTGTTGTTGTTGTTTCTTTTCGGAGACCGAAGTCTCCGTTTGCTTGAGGGTTGCGCAT
RYOS-Followup8-I had a dream 5 - Jieux - Roll your own-F1	TTCTAATACGACTCACTATAGGAAAAGGTGCG
RYOS-Followup8-I had a dream 5 - Jieux - Roll your own-R2	TGCCAGGCCGTGTTTCACCACCTCGCACCTTTTCCTATAGTGAGTC
RYOS-Followup8-I had a dream 5 - Jieux - Roll your own-F3	ACACGGCCTGGCACCAAAAGGCACCACCGAAACGGTGGTGCCAAAACACAAACT
RYOS-Followup8-I had a dream 5 - Jieux - Roll your own-R4	GTTGTTGTTGTTGTTTCTTTTCACAAACCGAAGTTTGTGTTTTGGCACCACCGTT
RYOS-Followup9-3rd Try-F1	TTCTAATACGACTCACTATAGGAAAAA
RYOS-Followup9-3rd Try-R2	TTTCTTTTTCTTTTTCTTTTTCTTTTTCTTTTTCTTTTTCTTTTTCCTATAGTGAGTCGT
RYOS-Followup9-3rd Try-F3	AAAAAGAAAAAGAAAAAGAAAAAGAAAAAGAAAAAGAAAAAGAAAAAGGATATAGTTCGC
RYOS-Followup9-3rd Try-R4	GTTGTTGTTGTTGTTTCTTTTGATATAGCGAACTATATCCTTTTTCTT
RYOS-Followup10-Low-Res mk5-F1	TTCTAATACGACTCACTATAGGAAACAACAAAAACAAAAACA
RYOS-Followup10-Low-Res mk5-R2	TTGTTTTTGTTTTTGTTTTTGTTTTTGTTTTTGTTTTTGTTTTTGTTGTTTCCTATAGTG
RYOS-Followup10-Low-Res mk5-F3	AAAACAAAAACAAAAACAAAAACAAAAACAAAAACAAAAACAAAAATAGGGCCTTCGGGC
RYOS-Followup10-Low-Res mk5-R4	GTTGTTGTTGTTGTTTCTTTTTAGGGCCCGAAGGCCCTATTT
