## Supplementary material for "Combinatorial optimization of mRNA structure, stability, and translation for RNA-based therapeutics": Table S7

### Sheet: Sheet1
Username	Full name (optional to provide)
Ahalb
AndrewKae
Astromon	William Alexander Dunlap
Billy Reuben
Bombus11
Brent Schofield
Brourd	Boris Rudolfs
Budderprincess14
BugacMan
Chellow
Clotho
D'Wydd
Dan94Sh
DigitalEmbrace
Dishmi
DogeSka	Chris Sarkissian
EcceruElme
ElNando888	Fernando Portela
Eli Fisker
FractalCuber
FurElise
Fusion7
Gerry Smith
HarryS
JPS838898	Jagteshwar Preet Singh
JR
Jarbo
Jieux
John2000	Liang Zhang
KevinBee
Korosi
Levi Coby Leech
LiquidOvar
Max Goff
Maxine Rookwood
Meechl	Michelle Wiley
MeowNow360
Merida	Shannon Locke
MutantGodChicken
NedyahW
NeuroDragn
Omei
PixelHearts
Poll na gColm
Renton_Innes
Rivalium
Saptak625
SharkCrazy7
SuperD333
SzpiglasowaPrzełęcz
TR77
Tassadorea
Tesla'sDisciple
TheInverted
Trentis1
ViennaUCT	Fernando Portela
Willyanto
Xnessax
ZachFR
Zama
akira.bowler
alenkran
amybarish	Amy O. Barish
anik
aplq
asiaa
biggestlegoheroicafanever	Ronald Lorenzo
c-quence
ch1ck3n
clollin
cyberanakinvader
cynwulf28
danryk
dblueskye
dl2007
dotquam
dzynr64
emmarockit
empjay
ererexiue
hi1000
hotcreek
iluaee
jacksonkline
jandersonlee
jaxman821
jed056
jiabei618	He Zhang
jonathan324
lroppy
marbre	Martins Bremmers
mjt
nhsu
onyxvc
pMonad
pmlkjn
prestonzen	Preston Zen
quantropy
rna-key
rocketdog42	Loretta Franklin
rynomachine
skyblue
spvincent
stevetclark	Steven Clark
syrthael
temimam
tempress
tomaszwor
tommyd
tone	Dave Robertson
wateronthemoon
wayment
whbob	Robert Conroy
worseize
