## Supplementary material for "Combinatorial optimization of mRNA structure, stability, and translation for RNA-based therapeutics": Table S8

### Sheet: Sheet1
Table S4. OpenVaccine Donors.
Dave Baszucki and Jan Ellison
Bisconti Family Foundation
FastGrants
Baidu Research U.S.A.
Camilla Kao
Patrick Collison
Ganesh Pusapati
Stephanie Federwisch
Yili Zhu
Roger Wellington-Oguri
Paul Berg
Gerry Smith
Feriel Melaine
Kabita Das
Rohan Koodli
Trent Smith
Phymirus LLC
Good Earth Bags
Beverly Morris Armstrong
Sagnik Ghosh
Gordon Stallings
Gordon Hug
Sachidulal Dhar
Naresh Saha
Laura Gable
Ro Ruan
Steven Clark
Tapan Ganguly
Anjali Paul
Sovan Banerjee
Cat Trivigno
Nagaraj Nagaraj
Upendra Bhadauria
A.K. Fazlur Rahman
Sumit Nag
Sushawn Nag
Samir Nayak
Anne Freedman
Leonard Oppenheimer
G N R Tripathi
Joseph McLaughlin
Gouri Datta
Amanda O’Mara
Subhash Gupta
Loretta Franklin
Amine Rehioui
10 anonymous donors
